# Multi-omics analyses reveal novel effects of PLCγ2 deficiency in the mouse brain

**DOI:** 10.1101/2023.12.06.570499

**Authors:** Sarah C. Hopp, Juliet Garcia Rogers, Sabrina Smith, Gabriela Campos, Henry Miller, Savannah Barannikov, Eduardo Gutierrez Kuri, Hu Wang, Xianlin Han, Kevin F. Bieniek, Susan T. Weintraub, Juan Pablo Palavicini

**Affiliations:** Glenn Biggs Institute for Alzheimer’s and Neurodegenerative Diseases, University of Texas Health Science Center San Antonio; Department of Pharmacology, University of Texas Health Science Center San Antonio; Sam and Ann Barshop Institute for Longevity and Aging Studies, University of Texas Health Science Center San Antonio; Costa Rica Institute of Technology (TEC); Department of Pathology and Laboratory Science, University of Texas Health Science Center San Antonio; Department of Biochemistry & Structural Biology, University of Texas Health Science Center San Antonio; Department of Medicine, University of Texas Health Science Center San Antonio

**Author notes:** Corresponding Authors: Sarah C. Hopp and Juan Pablo Palavicini, 7703 Floyd Curl Drive, San Antonio, Texas, USA **Email:** and. **Author Contributions:** Sarah C. Hopp (Conceptualization, Methodology, Investigation, Formal Analysis, Visualization, Supervision, Project administration, Funding Acquisition, Writing – Original Draft, Writing – Review & Editing), Juliet Garcia Rogers (Investigation, Formal Analysis, Writing – Review & Editing), Sabrina Smith (Investigation), Gabriela Campos (Investigation), Henry Miller (Software, Formal Analysis, Visualization, Writing – Original Draft), Savannah Barannikov (Resources, Investigation), Eduardo Gutierrez Kuri (Investigation, Formal Analysis, Writing – Review & Editing), Hu Wang (Investigation), Xianlin Han (Resources, Supervision), Kevin F. Bieniek (Resources, Supervision), Juan Pablo Palavicini (Conceptualization, Methodology, Investigation, Formal Analysis, Visualization, Supervision, Project administration, Funding Acquisition, Writing – Original Draft, Writing – Review & Editing). **Competing Interest Statement:** The authors have no competing interests to disclose.

**Keywords:** Alzheimer’s disease, PLCG2, microglia, lipids, myelin

## Abstract

Phospholipase C gamma-2 (PLCγ2) catalyzes the hydrolysis of the membrane phosphatidylinositol-4,5-bisphosphate (PIP_2_) to form diacylglycerol (DAG) and inositol trisphosphate (IP_3_), which subsequently feed into numerous downstream signaling pathways. PLCG2 polymorphisms are associated with both reduced and increased risk of Alzheimer’s disease (AD) and with longevity. In the brain, PLCG2 is highly expressed in microglia, where it is proposed to regulate phagocytosis, secretion of cytokines/chemokines, cell survival and proliferation. We analyzed the brains of three-month-old PLCγ2 knockout (KO), heterozygous (HET), and wild-type (WT) mice using multiomics approaches, including shotgun lipidomics, proteomics, and gene expression profiling, and immunofluorescence. Lipidomic analyses revealed sex-specific losses of total cerebrum PIP_2_ and decreasing trends of DAG content in KOs. In addition, PLCγ2 depletion led to significant losses of myelin-specific lipids and decreasing trends of myelin-enriched lipids. Consistent with our lipidomics results, RNA profiling revealed sex-specific changes in the expression levels of several myelin-related genes. Further, consistent with the available literature, gene expression profiling revealed subtle changes on microglia phenotype in mature adult KOs under baseline conditions, suggestive of reduced microglia reactivity. Immunohistochemistry confirmed subtle differences in density of microglia and oligodendrocytes in KOs. Exploratory proteomic pathway analyses revealed changes in KO and HET females compared to WTs, with over-abundant proteins pointing to mTOR signaling, and under-abundant proteins to oligodendrocytes. Overall, our data indicate that loss of PLCγ2 has subtle effects on brain homeostasis that may underlie enhanced vulnerability to AD pathology and aging via novel mechanisms in addition to regulation of microglia function.

**Significance Statement:** The *PLCG2* gene contains a number of rare variants linked with increased and decreased risk for Alzheimer’s disease and longevity, but little is known about the role of PLCγ2 in normal brain function. The results described herein are significant because they describe the effects of knockout of PLCγ2 on brain cell types, thus mimicking the loss of function Alzheimer’s disease risk mutation. Our data describe novel effects of PLCγ2 deficiency on myelin homeostasis and mTOR signaling that have not been previously described that may underlie its association with Alzheimer’s disease pathogenesis and longevity.
