## Supplemental dataset for "Multi-omics analyses reveal novel effects of PLCγ2 deficiency in the mouse brain"

### Sheet: Sheet1
Analysis of Plcg2 omics
	gene	baseMean	log2FoldChange	lfcSE	stat	pvalue	padj
1	Fth1	48739.2	0.110149	0.024871	29.0993	4.7992e-07	0.000156934
2	Mog	1112.21	0.226224	0.0423892	29.4318	4.06411e-07	0.000156934
3	Cnp	3900.92	0.182636	0.0367762	27.2119	1.23314e-06	0.000268823
4	Cst3	13562.9	0.143704	0.0299123	23.6701	7.24604e-06	0.000676987
5	Tmem47	827.279	0.150987	0.0315366	23.955	6.28389e-06	0.000676987
6	Ctss	482.259	-0.216406	0.044659	23.7775	6.86725e-06	0.000676987
7	Adgrl4	170.596	0.242502	0.0554919	23.7009	7.13526e-06	0.000676987
8	Ddah1	712.394	0.142766	0.0319461	23.2449	8.96259e-06	0.000732692
9	Trac	51.1623	0.287984	0.0989529	20.5098	3.51845e-05	0.00255674
10	Serpine2	1682.89	0.121126	0.0286226	18.0501	0.000120358	0.00787144
11	S100b	1384.97	0.137807	0.0378361	17.7987	0.000136476	0.00811413
12	Fbln5	86.5679	0.271116	0.0878016	16.5193	0.000258747	0.0141017
13	Sqstm1	2309.94	0.0589279	0.0184583	15.7954	0.000371604	0.0186946
14	B4galt5	304.507	0.159579	0.043787	14.8481	0.000596728	0.0257876
15	Phyh	839.308	0.105914	0.0317674	14.7368	0.00063089	0.0257876
16	Dusp3	315.285	-0.150382	0.0419313	14.7693	0.000620706	0.0257876
17	Th	54.8173	0.204309	0.11785	14.5264	0.000700846	0.0269619
18	C1qa	312.61	-0.163932	0.0439259	13.9242	0.000947086	0.0344108
19	Atp1a1	2096.38	-0.136545	0.0382716	13.0865	0.00143981	0.0495599
20	Orc5	217.2	0.11264	0.0497944	12.8197	0.00164523	0.0537991
21	C1qb	313.115	-0.164688	0.0472596	12.599	0.00183724	0.0572168
22	Abca1	290.954	-0.160242	0.0469935	12.3556	0.00207499	0.0616838
23	Amigo2	127.128	0.0843574	0.0693979	12.2134	0.00222791	0.0621522
24	Dlgap1	510.702	-0.0964485	0.039675	12.1664	0.00228082	0.0621522
25	Arl6ip5	1040.18	0.0711068	0.0264693	11.5039	0.00317663	0.0831005
26	Nefh	1864.7	0.146672	0.0528233	11.2167	0.00366706	0.0922407
27	Ahcyl1	2078.21	0.0567008	0.0245833	10.9373	0.00421694	0.0999331
28	C1qc	310.67	-0.128804	0.0439217	10.9083	0.00427848	0.0999331
29	Chrm3	139.085	-0.164367	0.0625467	9.88265	0.00714512	0.160098
30	Gpnmb	34.1204	-0.352749	0.120232	9.75544	0.00761434	0.160098
31	Ass1	213.667	0.179239	0.0603308	9.72153	0.00774457	0.160098
32	Psma5	879.822	0.0410178	0.0314588	9.69868	0.00783354	0.160098
33	Klk6	341.562	-0.187925	0.0672037	9.26278	0.00974119	0.193053
34	Plp1	17187.3	0.0853608	0.0294177	9.10936	0.0105179	0.202314
35	Hectd1	596.226	-0.108543	0.0375392	9.04518	0.0108609	0.202943
36	Vdac1	2942.19	0.0531158	0.0203362	8.91917	0.0115672	0.204457
37	Ywhaq	4592.04	0.0798179	0.0276711	8.93336	0.0114854	0.204457
38	Srgn	128.05	0.140835	0.0757857	8.84907	0.0119798	0.206178
39	Slc1a3	2040.99	0.035792	0.0314155	8.43512	0.0147345	0.247087
40	Hacd3	863.304	0.052555	0.0286693	8.35123	0.0153658	0.25123
41	Acsl3	1713.7	0.0924712	0.0347323	8.13711	0.0171021	0.2728
42	H2-D1	224.197	0.131362	0.0496592	8.04656	0.0178942	0.278638
43	Sparc	2551.03	0.109446	0.0541605	7.95398	0.018742	0.285053
44	Ubqln1	1332.02	0.056566	0.0247851	7.82905	0.01995	0.29653
45	Axl	182.031	-0.13629	0.0550082	7.75966	0.0206543	0.298036
46	Sirpa	812.57	-0.0942616	0.0348917	7.73002	0.0209628	0.298036
47	Cd74	86.5141	0.249889	0.114468	7.66263	0.0216811	0.299868
48	Fa2h	203.752	0.150519	0.054951	7.63264	0.0220087	0.299868
49	Csf1	221.021	0.0891314	0.0551238	7.52362	0.0232416	0.310204
50	Dnm3	1874.83	0.0536751	0.0298915	7.48309	0.0237175	0.310225
51	Hspa9	1801.62	0.0424472	0.0243107	7.38496	0.0249101	0.311854
52	Ube2n	2022.56	0.0758043	0.0344341	7.41861	0.0244946	0.311854
53	Orc4	633.698	0.031653	0.0312403	7.35252	0.0253175	0.311854
54	Reep5	959.213	0.0841997	0.0320565	7.31868	0.0257494	0.311854
55	Slc17a6	377.797	0.20072	0.0832645	7.19141	0.0274413	0.320475
56	Cpne2	149.461	0.0703631	0.0570979	7.21417	0.0271308	0.320475
57	Slc46a1	52.4059	0.189396	0.0982759	7.02724	0.0297889	0.325123
58	Inpp5f	1244.23	0.072027	0.0387808	7.0336	0.0296943	0.325123
59	Clta	2251.5	0.00282744	0.0204755	7.12568	0.0283582	0.325123
60	Mag	551.038	0.12663	0.0479614	7.02463	0.0298278	0.325123
61	Pgk1	5163.45	0.0465989	0.0234831	6.97844	0.0305247	0.327265
62	Cdc42	4255.64	0.0543359	0.0280628	6.86635	0.0322842	0.335785
63	Gad1	1028.53	0.0722273	0.0407348	6.86251	0.0323463	0.335785
64	Immt	1100.94	0.00980971	0.0282334	6.70365	0.0350203	0.34702
65	Fbxw11	1269.98	0.010634	0.024964	6.70639	0.0349724	0.34702
66	Cd33	45.4086	-0.265301	0.105272	6.74803	0.0342518	0.34702
67	Kcnd1	49.1724	-0.263233	0.103965	6.67314	0.0355587	0.347095
68	Hsp90ab1	4951.66	0.0328163	0.0218734	6.42414	0.0402732	0.352718
69	Ctsd	3065.36	0.0260925	0.0231649	6.38892	0.0409886	0.352718
70	Lyz2	56.1297	0.0604161	0.0963479	6.41102	0.0405383	0.352718
71	Syt1	4603.68	0.023186	0.0299332	6.44135	0.0399281	0.352718
72	Nostrin	41.9964	-0.237605	0.115641	6.49989	0.0387764	0.352718
73	Camk2d	997.82	0.109905	0.0441242	6.49697	0.0388329	0.352718
74	Nuak1	124.911	-0.130985	0.0700481	6.40963	0.0405665	0.352718
75	Lamp2	1011.43	0.0695794	0.0365745	6.47477	0.0392664	0.352718
76	Atg12	462.567	0.090589	0.0377739	6.57532	0.0373411	0.352718
77	Tgfbr1	88.9773	-0.155098	0.0775027	6.32349	0.0423518	0.359715
78	Trim46	473.148	-0.0160773	0.0362446	6.28656	0.0431411	0.361722
79	Bcas1	1656.77	0.0902974	0.0364757	6.16771	0.0457825	0.374272
80	Wdr35	211.522	-0.114384	0.0503646	6.17356	0.0456486	0.374272
81	Dld	1265.96	0.0120987	0.0278861	6.06428	0.0482123	0.387364
82	Dnajb9	473.598	0.0425888	0.0377588	6.03603	0.0488981	0.387364
83	Tyrobp	236.851	-0.08578	0.0468725	6.02531	0.0491609	0.387364
84	Tardbp	2087.17	0.00645157	0.02623	5.99946	0.0498006	0.387733
85	Dclk1	1658.52	-0.0569338	0.0286529	5.95833	0.0508352	0.391132
86	Pik3r1	1128.61	-0.0733128	0.0307394	5.83472	0.0540762	0.411231
87	Ptgs2	56.4706	0.305841	0.127356	5.78151	0.0555341	0.417464
88	Eno2	1492.31	0.0506943	0.0337001	5.72646	0.0570841	0.424239
89	Srpr	713.368	0.075455	0.0322817	5.70245	0.0577736	0.424538
90	Jak2	324.427	-0.111425	0.0471678	5.63785	0.0596699	0.428734
91	Trim45	60.2714	-0.215701	0.0915613	5.5563	0.0621532	0.428734
92	Uchl1	901.023	0.0895875	0.0437374	5.53652	0.0627712	0.428734
93	Ppp2ca	3703.09	0.0443072	0.0262278	5.53135	0.0629335	0.428734
94	Dnm1l	1155.34	0.0296713	0.0321314	5.64487	0.0594611	0.428734
95	Prkcd	323.591	0.419925	0.18128	5.54718	0.0624373	0.428734
96	Sall3	35.5219	-0.31262	0.135625	5.60924	0.0605299	0.428734
97	Sall1	139.333	-0.145825	0.0637162	5.46849	0.064943	0.429337
98	Parp2	118.182	0.134145	0.0637184	5.50162	0.0638761	0.429337
99	Aldh1l1	336.601	0.112434	0.0502753	5.467	0.0649913	0.429337
100	Csf1r	239.801	-0.107865	0.0475421	5.37841	0.067935	0.439896
101	Prkce	1400.97	-0.00212383	0.0349242	5.38067	0.0678583	0.439896
102	Psmc2	1328.93	0.0593967	0.0271674	5.30418	0.0705036	0.446929
103	Txn1	1978.28	0.0767299	0.0363046	5.31759	0.0700326	0.446929
104	Hmox1	41.8642	0.224586	0.10524	5.269	0.0717547	0.446929
105	Pcca	351.027	0.00102283	0.0389154	5.28409	0.0712154	0.446929
106	Ifit3	129.15	0.137829	0.0771313	5.17054	0.0753756	0.448366
107	Zfp365	2065.28	-0.0597544	0.0285922	5.24355	0.0726737	0.448366
108	Iigp1	39.3431	0.170265	0.125666	5.16955	0.0754132	0.448366
109	Stambpl1	270.967	0.103111	0.0465601	5.20196	0.0742008	0.448366
110	Il10ra	38.5326	-0.249618	0.112709	5.2177	0.073619	0.448366
111	Olig1	183.13	0.144201	0.0679028	5.07529	0.0790523	0.459869
112	Trim17	87.3553	-0.0974069	0.0770714	5.06507	0.0794575	0.459869
113	Ube2d2a/b	841.703	0.0809879	0.0403871	5.09608	0.0782347	0.459869
114	Lsr	131.542	0.154244	0.0711756	4.94924	0.0841952	0.460994
115	Gnas	3293.98	0.0356533	0.0216944	4.92338	0.0852909	0.460994
116	Gnb1	3579.54	0.0516046	0.023284	4.92421	0.0852553	0.460994
117	Ube3c	326.151	-0.0545831	0.0427246	4.94276	0.0844684	0.460994
118	Cltc	5922.06	0.040069	0.0225553	4.97798	0.0829937	0.460994
119	Abce1	492.585	0.0717623	0.0349345	4.96457	0.083552	0.460994
120	Ywhah	5341.44	0.0270215	0.0253633	4.92598	0.0851799	0.460994
121	Prkcz	412.383	-0.0782497	0.0397625	5.02259	0.0811633	0.460994
122	Lamp1	1229.69	0.0399876	0.0268568	4.85181	0.0883982	0.473872
123	Lag3	27.8233	-0.230787	0.127711	4.78547	0.0913793	0.474302
124	Itpr1	1517.42	-0.211682	0.0997287	4.82271	0.0896938	0.474302
125	Kcnv1	376.804	-0.102508	0.0574751	4.79907	0.0907602	0.474302
126	Stab1	32.4658	-0.18848	0.137605	4.80721	0.0903917	0.474302
127	Mapt	965.186	0.0341058	0.0360124	4.7362	0.0936583	0.482303
128	Asns	495.245	0.0635939	0.0404892	4.7002	0.0953597	0.487229
129	Calm1	9992.87	0.00278976	0.01987	4.68351	0.0961588	0.487503
130	Gabra4	378.446	0.0866235	0.0493966	4.668	0.0969073	0.487518
131	App	8636.72	0.0479901	0.0259269	4.64021	0.0982632	0.490566
132	Tbk1	235.008	0.0881466	0.0486601	4.54155	0.103232	0.501181
133	Atp6v1g2	1376.76	-0.00126744	0.026767	4.54953	0.102821	0.501181
134	Tcl1	26.7048	-0.305952	0.146885	4.5783	0.101353	0.501181
135	Gria4	869.556	0.0435042	0.0313804	4.53724	0.103455	0.501181
136	Sugt1	968.784	0.0593899	0.0284015	4.49273	0.105783	0.508691
137	Gabra1	3117.21	0.0137971	0.034084	4.42182	0.109601	0.517332
138	Mbtps1	312.369	-0.0229589	0.0469516	4.43577	0.108839	0.517332
139	Tmem119	42.3352	-0.212436	0.106627	4.41541	0.109953	0.517332
140	Orc3	462.888	-0.00524963	0.0360611	4.37885	0.111981	0.519403
141	Tnfrsf21	511.574	-0.0869401	0.0420366	4.38687	0.111533	0.519403
142	Ptk2	639.944	-0.0742615	0.0366554	4.35265	0.113458	0.522386
143	Atp6v0d1	1937.71	0.0578608	0.0279312	4.33922	0.114222	0.522386
144	Rasgrf1	431.52	0.16268	0.0803273	4.27942	0.117689	0.527182
145	Ppp3cb	2240.67	-0.0305426	0.0239764	4.28417	0.11741	0.527182
146	Grik2	405.624	-0.100314	0.0485075	4.29276	0.116906	0.527182
147	Crot	251.345	0.0309624	0.053355	4.25963	0.118859	0.528802
148	Ncam1	1426.77	0.0557972	0.0277767	4.23403	0.120391	0.531997
149	Lgmn	1677.25	0.0165297	0.0255423	4.2157	0.121499	0.533291
150	Entpd2	55.9627	-0.127753	0.0955057	4.18464	0.123401	0.538027
151	Dnajc11	200.891	-0.0321451	0.0554278	4.14117	0.126112	0.539593
152	Xk	129.205	-0.121711	0.063356	4.12561	0.127097	0.539593
153	Slc12a2	604.8	-0.0271657	0.0452461	4.11035	0.128071	0.539593
154	Acly	897.993	0.0376364	0.0380126	4.10038	0.12871	0.539593
155	Chrnb2	108.861	0.00781286	0.0721141	4.15141	0.125468	0.539593
156	Bub3	569.305	0.067663	0.0361555	4.13168	0.126712	0.539593
157	Jak1	758.507	0.0536199	0.0305368	4.05773	0.131485	0.547713
158	Cacnb2	313.064	0.0350842	0.0501646	3.99304	0.135807	0.548259
159	Pllp	154.837	0.108073	0.0650383	4.01221	0.134512	0.548259
160	Jun	318.02	-0.0922879	0.0632372	4.0021	0.135193	0.548259
161	Agmo	91.0627	-0.148441	0.075418	3.99597	0.135609	0.548259
162	Eid1	1584.8	0.034108	0.0264899	4.0273	0.1335	0.548259
163	Csnk2a1	1217.91	0.0211971	0.0257609	3.93532	0.139784	0.554063
164	Rad23b	847.827	0.0197935	0.0278555	3.94109	0.139381	0.554063
165	Scoc	2593.14	0.0674385	0.0428325	3.93528	0.139786	0.554063
166	Scp2	180.937	-0.0213783	0.0548929	3.87867	0.1438	0.556613
167	Syngr1	540.893	0.0724507	0.0532558	3.87819	0.143834	0.556613
168	Anapc1	502.978	0.0464959	0.0415745	3.8886	0.143087	0.556613
169	Gfap	914.562	-0.161013	0.0817507	3.90269	0.142083	0.556613
170	Entpd1	98.5081	-0.116188	0.0720609	3.85781	0.145308	0.559007
171	Grn	239.03	0.0970939	0.0518292	3.81673	0.148323	0.563972
172	Chchd3	348.764	0.0128212	0.0428929	3.82517	0.147698	0.563972
173	B2m	1457.63	0.0620023	0.0386689	3.79988	0.149578	0.565455
174	Ywhae	7699.03	0.0372482	0.0216392	3.78355	0.150804	0.566814
175	Ank	1143.42	-0.041596	0.0282151	3.76399	0.152286	0.569114
176	Atp2b2	3283.5	-0.0735819	0.0511227	3.70913	0.156521	0.578331
177	Tomm20	1703.29	0.0648437	0.0348205	3.70913	0.156521	0.578331
178	Cx3cl1	618.507	-0.0271107	0.0432261	3.65704	0.160651	0.58589
179	Gabra5	430.399	-0.0572258	0.0543109	3.64955	0.161254	0.58589
180	Ap2m1	3927.68	0.0362997	0.0239254	3.66844	0.159738	0.58589
181	Cntf	66.2476	-0.161063	0.0849621	3.60884	0.16457	0.591366
182	Psmc6	1415.59	0.0520453	0.0301784	3.61606	0.163977	0.591366
183	Serpina3n	43.4287	-0.0541424	0.109109	3.58243	0.166757	0.592712
184	Ywhaz	4518.04	0.0371544	0.02248	3.58694	0.166382	0.592712
185	Plcb4	638.658	0.0946542	0.073404	3.5387	0.170444	0.599302
186	Hdac2	630.912	0.0380007	0.0325184	3.54027	0.17031	0.599302
187	Slc25a4	7448.12	0.0375621	0.0211556	3.50449	0.173384	0.606381
188	Pias1	159.566	0.000950159	0.063047	3.45491	0.177736	0.618296
189	Nmnat2	990.902	0.0663628	0.036494	3.4418	0.178905	0.619068
190	Sumo1	1132.91	0.0584544	0.0352309	3.40282	0.182427	0.627931
191	Skp1a	2169.05	0.064425	0.0429006	3.35321	0.187007	0.634499
192	Ptprz1	1363.68	0.00674148	0.0263787	3.30636	0.191441	0.634499
193	Bhlhe41	268.976	-0.0121729	0.0505729	3.32085	0.190059	0.634499
194	Cd200	677.359	0.0702632	0.0402319	3.34961	0.187345	0.634499
195	Gjd2	98.4012	0.0983351	0.0745119	3.31905	0.190229	0.634499
196	Pkd2	163.257	-0.0998161	0.0550054	3.36593	0.185823	0.634499
197	Myct1	41.0452	-0.177901	0.107681	3.29952	0.192096	0.634499
198	P2ry14	39.4356	0.194462	0.116121	3.33346	0.188863	0.634499
199	Cux2	304.653	-0.0714957	0.0510486	3.0653	0.215962	0.644928
200	Abcb1a	368.875	0.0317444	0.0465686	3.07122	0.215325	0.644928
201	Cd68	82.0441	-0.127194	0.0806412	3.11735	0.210414	0.644928
202	Camk4	555.592	-0.0595301	0.0460576	3.13083	0.209002	0.644928
203	P2ry1	89.8155	-0.110786	0.0794493	3.08968	0.213346	0.644928
204	Ppt1	667.423	-0.0421126	0.0298608	3.22217	0.199671	0.644928
205	Adora2b	50.7457	-0.151382	0.0955994	3.08697	0.213635	0.644928
206	Gabrd	332.468	-0.126526	0.101161	3.15991	0.205985	0.644928
207	Rims1	681.8	-0.061826	0.0374055	3.09565	0.21271	0.644928
208	Plxdc2	505.417	0.0184494	0.0345519	3.09909	0.212344	0.644928
209	Ifit1	31.9584	0.0710359	0.126664	3.0685	0.215617	0.644928
210	Fcrls	113.862	0.128903	0.0725715	3.16401	0.205563	0.644928
211	Tgfb1	58.6544	-0.152314	0.094684	3.12689	0.209413	0.644928
212	Khsrp	195.299	-0.108859	0.0663607	3.12162	0.209966	0.644928
213	Sox10	397.805	0.0796864	0.0459237	3.20322	0.201572	0.644928
214	Camk2a	2917.99	-0.0620808	0.045109	3.09136	0.213167	0.644928
215	Rab1a	2488.27	0.037527	0.0291491	3.16164	0.205806	0.644928
216	Nkiras1	959.061	0.0482867	0.0291801	3.11579	0.210578	0.644928
217	Apoe	3820.49	0.0581246	0.0332521	3.07488	0.21493	0.644928
218	Hadh	151.01	-0.0686453	0.0598043	3.1798	0.203946	0.644928
219	Htr5a	69.5832	-0.0317835	0.0845067	3.07373	0.215054	0.644928
220	Pik3cb	437.32	-0.0135484	0.0420985	3.05375	0.217214	0.645717
221	Aif1	109.132	-0.109511	0.066058	3.04263	0.218424	0.646378
222	Nrcam	1224.64	0.0559377	0.0328113	3.0334	0.219435	0.646445
223	Ticam1	47.3784	-0.125117	0.101876	2.97266	0.226201	0.651698
224	Gprasp1	2059.98	0.0496009	0.0314312	2.99776	0.223381	0.651698
225	Smad3	90.4137	-0.00623775	0.0776454	2.98027	0.225342	0.651698
226	Emp1	28.0983	-0.0205823	0.128182	2.99308	0.223903	0.651698
227	Adcy1	921.754	-0.121595	0.0706387	2.98407	0.224915	0.651698
228	Cd47	1136.44	0.0489288	0.028815	2.96038	0.227595	0.652838
229	Wasf1	1690.51	-0.0568126	0.0346605	2.90446	0.234048	0.666288
230	Il34	411.559	0.00827081	0.0409755	2.90212	0.234321	0.666288
231	Mmut	303.664	0.0787707	0.0464776	2.89337	0.235349	0.666312
232	Ifnar1	336.328	-0.0451618	0.040422	2.87364	0.237682	0.670018
233	Dnajc5	2056.88	0.0111531	0.0228213	2.82855	0.243102	0.673319
234	Sox9	147.273	0.0174468	0.0593285	2.8132	0.244975	0.673319
235	Slc6a1	1179.33	0.00177578	0.0383093	2.81699	0.244511	0.673319
236	Kcnq3	553.388	0.00737647	0.0402914	2.81275	0.24503	0.673319
237	Tmsb4x	16491.5	0.0338772	0.0298763	2.81905	0.244259	0.673319
238	Cyp4x1	121.946	0.101706	0.0664965	2.83611	0.242185	0.673319
239	Rtn1	4205.33	0.0529275	0.0351907	2.78695	0.248212	0.679207
240	Rapgef2	286.303	-0.0701048	0.0430995	2.75331	0.252422	0.684995
241	Slc8a1	1545.86	-0.045469	0.0282401	2.7559	0.252095	0.684995
242	Hcn1	537.331	-0.0712683	0.0433217	2.73715	0.254469	0.687697
243	C3ar1	35.5134	-0.190942	0.116207	2.72844	0.25558	0.687857
244	Glul	10238	-0.0446304	0.0284529	2.71671	0.257084	0.687942
245	Alas1	171.764	0.0581015	0.0534232	2.7118	0.257715	0.687942
246	Thrb	288.148	-0.0758886	0.0470325	2.69602	0.259757	0.690574
247	Amigo1	522.836	-0.058032	0.036194	2.59361	0.273404	0.694556
248	Psmd6	894.35	0.0463997	0.0288957	2.58926	0.273999	0.694556
249	Cdk7	499.478	0.0264468	0.03952	2.59246	0.273561	0.694556
250	Ina	2244.61	0.0223174	0.0243799	2.6479	0.266082	0.694556
251	Atf2	621.323	-0.000773462	0.0353616	2.59955	0.272593	0.694556
252	Bhlhe40	842.325	0.112909	0.0734705	2.59283	0.27351	0.694556
253	Rab6b	3856.11	-0.00526198	0.0207608	2.64002	0.267133	0.694556
254	Gad2	1856.44	0.0707388	0.0470982	2.62615	0.268991	0.694556
255	Gria3	2432.17	-0.0366921	0.0240747	2.62122	0.269656	0.694556
256	Nap1l2	280.354	0.0747563	0.0467115	2.66768	0.263463	0.694556
257	Adora1	107.763	-0.0662629	0.0808752	2.59449	0.273284	0.694556
258	Acadsb	462.828	0.0581433	0.0362981	2.60921	0.27128	0.694556
259	Bace1	406.854	0.0632753	0.0396006	2.5709	0.276527	0.698257
260	Egfr	59.5146	-0.093178	0.0965923	2.54811	0.279695	0.700846
261	Prkcq	89.2128	0.11775	0.0749085	2.55258	0.27907	0.700846
262	Vim	285.923	0.0199591	0.058819	2.47667	0.289866	0.702882
263	Kpna1	587.018	-0.000205804	0.0329762	2.34812	0.309109	0.702882
264	Igtp	45.2108	-0.0877517	0.103511	2.42304	0.297744	0.702882
265	Spp1	828.186	0.0563359	0.0539876	2.47551	0.290035	0.702882
266	Mbp	4220.41	0.0441136	0.0360282	2.34543	0.309526	0.702882
267	Prkag1	601.123	0.0173221	0.0418024	2.40456	0.300508	0.702882
268	Gsk3b	1174.4	-0.0322111	0.0318265	2.37129	0.305548	0.702882
269	Rtn4	2777.48	0.0373552	0.0298489	2.51113	0.284914	0.702882
270	Npas2	479.82	-0.00990832	0.0415852	2.46835	0.291075	0.702882
271	Atp6v1g1	337.407	0.0774083	0.0504683	2.38315	0.303742	0.702882
272	Gls	2294.19	-0.0342332	0.0248274	2.37163	0.305497	0.702882
273	Nefl	781.245	-0.0727773	0.0608661	2.44087	0.295102	0.702882
274	Chil1	96.3026	-0.0495158	0.0862521	2.3481	0.309113	0.702882
275	Drd1	453.615	0.0974544	0.106402	2.42493	0.297462	0.702882
276	Arpc2	1269.99	0.0297101	0.0400845	2.35367	0.308252	0.702882
277	Kcnk13	68.5232	-0.11005	0.0858287	2.36432	0.306615	0.702882
278	Ctnnb1	1984.32	0.0425	0.0272498	2.47259	0.290459	0.702882
279	Aplp2	4156.91	0.0337504	0.0246656	2.37564	0.304886	0.702882
280	Prkar1a	3466.06	0.0191329	0.0199527	2.49977	0.286538	0.702882
281	Pgam1	1840.5	0.0300902	0.0303528	2.43135	0.296511	0.702882
282	Hsd11b1	270.596	0.0146983	0.0661199	2.40948	0.299769	0.702882
283	Ndufb5	662.595	0.0801678	0.0504551	2.51059	0.284992	0.702882
284	Trim35	165.096	0.0703873	0.0585346	2.40158	0.300957	0.702882
285	Thy1	4105.35	0.0288794	0.0182685	2.51102	0.284931	0.702882
286	Cacna1e	323.351	-0.0755735	0.056173	2.4404	0.295171	0.702882
287	Mapk8	831.313	-0.00260552	0.030885	2.46721	0.291241	0.702882
288	Ptpn11	1086.55	-0.00897853	0.0257537	2.42481	0.297481	0.702882
289	Arpc1a	1358.59	0.00543977	0.0229809	2.19647	0.33346	0.703493
290	Map1lc3b	1023.82	0.0175353	0.0278937	2.2076	0.331609	0.703493
291	Adar	640.794	0.0127693	0.0382548	2.3007	0.316526	0.703493
292	Flt1	109.394	-0.115254	0.086217	2.26826	0.321702	0.703493
293	Prkab1	136.173	-0.0681816	0.0629907	2.21145	0.330971	0.703493
294	Arpc5l	873.627	0.0376048	0.037217	2.21284	0.330741	0.703493
295	Sgce	404.163	0.033275	0.0441285	2.27944	0.319909	0.703493
296	Gpm6a	9830.01	0.0101614	0.0197093	2.20861	0.331441	0.703493
297	Rasa1	186.412	0.0224393	0.0535956	2.32303	0.313011	0.703493
298	Hpgds	57.527	-0.138396	0.0937573	2.27238	0.32104	0.703493
299	Mef2a	632.32	0.0245312	0.0346116	2.335	0.311143	0.703493
300	Cul2	591.133	0.0417015	0.0350899	2.28122	0.319623	0.703493
301	Atg5	288.871	0.0530179	0.0445302	2.32237	0.313115	0.703493
302	Ggta1	32.4243	-0.143817	0.124651	2.28065	0.319715	0.703493
303	Opa1	566.359	-0.0413967	0.0339742	2.22479	0.328771	0.703493
304	Psmd14	1045.52	0.0253176	0.028514	2.27264	0.320998	0.703493
305	Meaf6	505.829	0.0026893	0.0363491	2.20476	0.33208	0.703493
306	Psen1	308.819	-0.0300317	0.0404796	2.2021	0.332522	0.703493
307	Atp5b	5044.71	0.0154082	0.0220494	2.2871	0.318686	0.703493
308	Adamts1	130.627	-0.0188212	0.0882787	2.25843	0.323288	0.703493
309	Hexb	1118.47	-0.0493687	0.0336271	2.20481	0.332072	0.703493
310	Sod1	2882.15	0.0335601	0.0230775	2.20537	0.331979	0.703493
311	Gmpr2	131.343	0.0954514	0.0644757	2.18509	0.335362	0.704682
312	Plaa	156.169	-0.076617	0.059708	2.17201	0.337562	0.704682
313	C4a/b	133.711	0.0921122	0.0808022	2.16745	0.338334	0.704682
314	Acat1	902.082	0.0214715	0.0288387	2.17225	0.337522	0.704682
315	Tbr1	350.72	-0.120416	0.0815533	2.14961	0.341364	0.707577
316	S100a10	556.529	-0.0132372	0.0484282	2.13706	0.343513	0.707577
317	Rorb	333.499	0.0216383	0.0455641	2.13393	0.344051	0.707577
318	Elmo1	709.469	0.0561106	0.0404861	2.1403	0.342957	0.707577
319	Tmem88b	28.1329	-0.182021	0.146545	2.1274	0.345176	0.707664
320	Olfm3	444.365	0.00967255	0.0533843	2.07881	0.353666	0.716398
321	Nos1ap	555.325	-0.0332718	0.041171	2.0908	0.351552	0.716398
322	Adh5	555.273	0.0347381	0.0365042	2.08864	0.351931	0.716398
323	Dnaja2	602.051	0.0361741	0.0438609	2.07795	0.353817	0.716398
324	Glrb	3020.71	0.00297973	0.0389831	2.06375	0.356338	0.719275
325	Kras	730.024	-0.00320312	0.035787	2.05395	0.358089	0.720584
326	Ifngr2	282.335	-0.0299147	0.0492226	2.04737	0.359268	0.720741
327	Ndufa10	1546.42	0.0261515	0.0289899	2.01054	0.365945	0.720868
328	Usp2	523.384	-0.015663	0.0506889	2.0152	0.365095	0.720868
329	Reck	96.4734	0.072257	0.0739873	2.03317	0.361829	0.720868
330	Cables1	175.145	-0.0383244	0.0591369	2.03231	0.361985	0.720868
331	Akt1	639.556	-0.062331	0.0499047	2.0158	0.364985	0.720868
332	Vdac3	2240.51	0.0310192	0.0279024	2.02295	0.363682	0.720868
333	Ppp3r1	5985.71	-0.0324099	0.0238491	1.99614	0.36859	0.723898
334	Eloc	2082.28	0.046398	0.0412295	1.98389	0.370854	0.726163
335	Tanc2	898.464	-0.0441777	0.0337892	1.97532	0.372448	0.727107
336	Gpr34	97.25	0.0844465	0.0734736	1.96464	0.374442	0.728825
337	Mertk	114.767	0.0154319	0.0719457	1.94888	0.377404	0.731438
338	Slc24a3	324.795	0.00529931	0.0463449	1.94561	0.378022	0.731438
339	Atp5g3	2161.02	0.0500187	0.0373884	1.93074	0.380842	0.734721
340	Atp6v1b2	3435.48	-0.000796621	0.0221403	1.92184	0.382541	0.735829
341	Sec23a	876.789	0.026737	0.0316269	1.90131	0.386488	0.741241
342	Gng2	1069.71	0.0360694	0.0315849	1.88896	0.388881	0.741482
343	Pecam1	183.967	0.00577625	0.058246	1.89027	0.388628	0.741482
344	Atp1b1	4343.71	0.0229639	0.0259236	1.87249	0.392097	0.74544
345	Erlec1	512.503	-0.0408576	0.0335463	1.85614	0.395316	0.749382
346	Rock2	963.489	-0.0444387	0.0327221	1.84746	0.397035	0.750465
347	Atp8a2	626.472	0.0200509	0.0365939	1.83971	0.398576	0.751207
348	Psmb8	33.3518	0.169112	0.125685	1.81815	0.402897	0.757168
349	P2rx7	82.1213	-0.0181575	0.0767269	1.78617	0.40939	0.767167
350	Atp2a2	5008.22	0.0186449	0.0265406	1.77881	0.4109	0.767797
351	Gsn	528.45	0.0455101	0.0347369	1.76692	0.41335	0.770173
352	Lta4h	286.604	0.0396959	0.0471123	1.74531	0.41784	0.774128
353	Crkl	250.638	-0.0506154	0.0548275	1.74679	0.417532	0.774128
354	Braf	694.304	-0.0223724	0.0293621	1.72531	0.42204	0.7797
355	Map2k1	1929.58	-3.02999e-05	0.028047	1.67794	0.432156	0.782909
356	Tiam1	390.953	0.0354502	0.0521865	1.68872	0.429832	0.782909
357	Shc3	875.872	-0.0581028	0.059008	1.69041	0.429468	0.782909
358	Cd40	24.4235	-0.199843	0.15412	1.70064	0.427278	0.782909
359	Mtmr4	381.565	0.0378122	0.0477135	1.68033	0.431639	0.782909
360	Grb2	558.681	-0.0159985	0.0374845	1.67811	0.43212	0.782909
361	Trem2	44.5971	0.0391318	0.106831	1.69746	0.427958	0.782909
362	Atp9a	1464.68	-0.0454435	0.0356028	1.66	0.43605	0.787781
363	Syt13	379.446	0.00812249	0.0469039	1.63865	0.440728	0.788552
364	Tm4sf1	224.826	-0.00700066	0.0521031	1.63606	0.4413	0.788552
365	Gnai1	1428.75	-0.0101894	0.0231012	1.64012	0.440404	0.788552
366	Ptprm	331.938	-0.00602818	0.0405063	1.64255	0.439871	0.788552
367	Hsd17b4	281.72	0.011463	0.045936	1.62658	0.443396	0.79014
368	Timp2	2020.34	0.0380378	0.0326549	1.60852	0.447418	0.792986
369	Adgra2	82.2015	0.0763155	0.0850703	1.61352	0.446301	0.792986
370	Slc25a17	266.055	0.0494737	0.0454906	1.59594	0.450243	0.795835
371	Glra3	88.9972	0.0924399	0.0748606	1.56122	0.458126	0.797028
372	Rnasel	98.9076	0.0723252	0.0739361	1.55073	0.460535	0.797028
373	Gdpd2	99.6524	0.00387612	0.0771926	1.54628	0.461562	0.797028
374	Grm7	653.937	-0.0437291	0.0408394	1.54487	0.461886	0.797028
375	Rfx4	89.6726	-0.10256	0.0848486	1.55868	0.458709	0.797028
376	Siglech	118.786	0.0299405	0.0673511	1.57532	0.454908	0.797028
377	Gas6	621.472	0.03312	0.0368686	1.55455	0.459657	0.797028
378	Cacna2d3	184.584	0.0652122	0.0535468	1.55899	0.458639	0.797028
379	Extl2	695.122	0.0321281	0.0341842	1.56192	0.457966	0.797028
380	Emcn	72.3831	-0.0794526	0.0811143	1.53228	0.464804	0.799951
381	B4galt6	941.195	-0.0187093	0.0287351	1.50076	0.472186	0.801308
382	Dync1li1	199.925	-0.0349403	0.051636	1.50823	0.470427	0.801308
383	Ret	119.933	0.0957894	0.0819795	1.50761	0.470572	0.801308
384	Itm2a	773.581	-0.00183286	0.0352054	1.49756	0.472943	0.801308
385	Mkrn1	879.465	-0.0349748	0.0294288	1.51596	0.468613	0.801308
386	Calm3	6123.04	0.0162198	0.0258634	1.51012	0.469983	0.801308
387	Cdc23	278.727	0.0495204	0.0452033	1.4708	0.479313	0.801644
388	Abcg2	218.932	0.0614659	0.0581114	1.45587	0.482906	0.801644
389	Pak1	2732.99	-0.00307508	0.027399	1.47077	0.479322	0.801644
390	Arg2	36.4697	-0.144205	0.123251	1.45569	0.482948	0.801644
391	Spi1	41.1401	-0.0825369	0.108264	1.4637	0.481018	0.801644
392	Bdnf	224.894	-0.05124	0.0554162	1.4901	0.47471	0.801644
393	Tpi1	381.61	0.0452662	0.0444027	1.4806	0.47697	0.801644
394	Ip6k2	500.964	-0.0373916	0.0407914	1.46736	0.480138	0.801644
395	Sh3gl2	2539.01	0.00647207	0.0240716	1.44653	0.485166	0.802437
396	Chn1	3761.04	-0.0383379	0.0329689	1.44305	0.486011	0.802437
397	Atp6v1a	2036.09	0.034614	0.029164	1.43855	0.487106	0.802437
398	Grm2	175.475	0.0715378	0.0606583	1.41665	0.492469	0.809232
399	Por	241.766	0.0571979	0.0496865	1.35109	0.508879	0.811484
400	Selenos	162.345	0.0247718	0.0637911	1.36905	0.504329	0.811484
401	Grin2a	212.539	-0.0557536	0.053734	1.24917	0.535483	0.811484
402	Rasgrp1	2350.35	-0.0137156	0.0447942	1.26641	0.530888	0.811484
403	Cttnbp2nl	60.5774	-0.109684	0.0950656	1.3543	0.508062	0.811484
404	Myo5a	1934.39	-0.0212352	0.0290931	1.2479	0.535823	0.811484
405	Rbx1	1386.06	0.0325827	0.0309524	1.30583	0.520526	0.811484
406	Gas7	1367.1	-0.0374892	0.0343533	1.35895	0.506882	0.811484
407	Syt4	1168.89	-0.0362388	0.0331556	1.26109	0.532301	0.811484
408	Esam	221.789	0.0563601	0.0504503	1.27669	0.528165	0.811484
409	Fcgrt	134.173	0.0578173	0.0629284	1.34295	0.510955	0.811484
410	Slc38a1	818.204	-0.0209497	0.0509713	1.3616	0.506211	0.811484
411	Vegfa	726.819	0.0514548	0.0479927	1.29449	0.523487	0.811484
412	Adcy5	1030.18	0.0595771	0.0598947	1.40079	0.49639	0.811484
413	Klhl12	296.971	-0.0140481	0.042197	1.29218	0.524092	0.811484
414	Grin3a	327.266	0.0459494	0.0470578	1.24756	0.535915	0.811484
415	Rhob	153.64	0.059009	0.0615054	1.32354	0.515938	0.811484
416	Nes	59.4755	-0.103554	0.0972678	1.35085	0.50894	0.811484
417	Tjp1	741.294	0.0257486	0.0340475	1.33409	0.513224	0.811484
418	Cd4	43.5137	0.115231	0.136921	1.37492	0.50285	0.811484
419	Slc9b2	42.6951	-0.0763886	0.107735	1.25539	0.533821	0.811484
420	Ninj2	29.4507	-0.119154	0.127603	1.31503	0.518136	0.811484
421	Map3k4	277.524	0.00556032	0.0473503	1.29761	0.522671	0.811484
422	Cntnap1	666.258	-0.0321839	0.0402642	1.36404	0.505596	0.811484
423	Olfml3	87.1069	-0.0721564	0.0812344	1.355	0.507886	0.811484
424	Opcml	940.703	-0.0387413	0.0343495	1.28029	0.527215	0.811484
425	Ctsb	2093.54	0.0267251	0.0249107	1.24479	0.536656	0.811484
426	Sec61a2	276.43	0.011592	0.0474348	1.34306	0.510925	0.811484
427	Aldh1a1	473.806	0.0245459	0.0580413	1.24252	0.537267	0.811484
428	Ptk2b	803.307	-0.011602	0.0557811	1.37449	0.50296	0.811484
429	Prkab2	135.435	-0.0695589	0.0623141	1.32906	0.514516	0.811484
430	Gabarapl1	4860.47	0.0210275	0.0216952	1.26421	0.531471	0.811484
431	Dock3	1333.51	-0.0272005	0.0288254	1.29551	0.523219	0.811484
432	Anapc7	38.7719	0.0139399	0.111204	1.32369	0.515899	0.811484
433	Nrxn1	1315.63	-0.0217864	0.0299957	1.24765	0.53589	0.811484
434	Igf1	24.8304	-0.0401368	0.140356	1.2374	0.538643	0.811688
435	Cyfip2	3883.21	-0.0127835	0.0227893	1.22552	0.541854	0.81465
436	Rxfp1	81.9123	-0.0843661	0.0833109	1.19202	0.551007	0.825232
437	Pdhb	1616.19	0.00286671	0.0223998	1.1865	0.55253	0.825232
438	Atp5pb	1632.25	0.0264658	0.0351233	1.18596	0.552678	0.825232
439	Acat2	273.912	0.0135227	0.0510647	1.15834	0.560362	0.829463
440	Ckb	13225.4	0.0314195	0.0303851	1.15743	0.560618	0.829463
441	Tap1	29.4246	-0.00720986	0.128022	1.16632	0.558132	0.829463
442	Ccr5	51.8674	-0.102284	0.109061	1.15303	0.561854	0.829463
443	Snap25	10778.7	0.0024892	0.0300357	1.15798	0.560463	0.829463
444	Ranbp9	865.37	0.0112355	0.0283559	1.13707	0.566355	0.832351
445	Gabra3	712.91	-0.0414479	0.0388684	1.13769	0.56618	0.832351
446	Slc17a7	1268.24	-0.0544787	0.0561573	1.13136	0.567973	0.832857
447	Ptgis	32.4898	0.0682644	0.13438	1.12416	0.570021	0.833965
448	Atp2b4	673.664	-0.00713636	0.049174	1.11976	0.571279	0.833965
449	Galc	146.947	-0.0217043	0.0595226	1.10298	0.576092	0.833969
450	Icam2	61.9723	0.0871003	0.0968984	1.10862	0.574469	0.833969
451	Slc12a5	1114.51	0.0125998	0.0598928	1.11466	0.572735	0.833969
452	Psmd10	174.497	0.0248617	0.0562781	1.10197	0.576383	0.833969
453	Prkdc	178.878	0.0351111	0.0536514	1.09011	0.57981	0.837076
454	Tspan7	4717.74	0.0237851	0.0248454	1.08123	0.582389	0.837352
455	Cacna1b	189.101	-0.0682224	0.0661765	1.08064	0.582561	0.837352
456	Nckap1	3147.88	0.00640598	0.0246891	1.06522	0.587072	0.838616
457	Ccnh	1026.46	0.0197306	0.036155	1.06978	0.585734	0.838616
458	Stmn1	2733.06	-0.0255799	0.0302479	1.06448	0.587287	0.838616
459	Cntnap2	291.915	0.0458565	0.0454109	1.04848	0.592005	0.843511
460	Abcc8	52.2707	-0.0561046	0.0960409	1.0258	0.598756	0.851275
461	Acot13	728.694	-0.00880837	0.0426845	0.984618	0.611214	0.851535
462	Panx1	120.231	-0.00642826	0.0640367	1.0007	0.606318	0.851535
463	Tusc3	859.623	-0.0153316	0.0343241	1.01179	0.602965	0.851535
464	Lamtor3	584.438	0.00989778	0.0379279	0.981772	0.612084	0.851535
465	Sptan1	2113.36	0.00596454	0.0327504	0.993748	0.60843	0.851535
466	Becn1	345.502	-0.0184746	0.0400611	0.978431	0.613107	0.851535
467	Hspa1a/b	48.9208	0.205264	0.207418	1.01218	0.602848	0.851535
468	Pmp22	184.737	-0.0415969	0.0590282	1.00796	0.604122	0.851535
469	Nlk	291.08	-0.0452712	0.0507326	1.00077	0.606298	0.851535
470	Adcyap1r1	853.274	0.0184554	0.0393729	0.977928	0.613262	0.851535
471	Tlr2	30.8336	-0.132307	0.133485	0.989818	0.609626	0.851535
472	Unc80	1392.63	-0.0340141	0.0346191	0.971682	0.61518	0.852389
473	C1ra	26.7157	-0.130962	0.140472	0.960276	0.618698	0.855451
474	Rab3a	8483.29	0.0217775	0.0226656	0.943093	0.624036	0.855597
475	Gabrb3	1257.51	-0.0257572	0.0296547	0.954048	0.620628	0.855597
476	Trim26	142.555	0.0519657	0.0584151	0.94477	0.623513	0.855597
477	Slc25a12	1002.02	0.0270707	0.0309227	0.944023	0.623746	0.855597
478	Tspo	27.0757	0.116789	0.133921	0.90133	0.637204	0.867748
479	Cul1	1057.82	0.012892	0.0278348	0.878511	0.644516	0.867748
480	Tomm70a	2106.31	0.0356924	0.0379077	0.903664	0.636461	0.867748
481	Dlat	748.463	0.0280042	0.0348402	0.881139	0.64367	0.867748
482	Myorg	115.302	-0.0637225	0.0687616	0.872441	0.646475	0.867748
483	Atg2b	334.102	-0.0346437	0.0458964	0.871118	0.646903	0.867748
484	Atp6v1e1	2004.37	0.0122281	0.0366432	0.888821	0.641202	0.867748
485	Atp6v1h	2669.44	0.028472	0.0348427	0.904144	0.636308	0.867748
486	Slc2a5	85.4725	-0.0121295	0.079879	0.869291	0.647494	0.867748
487	Bax	143.687	-0.00332034	0.0636813	0.888172	0.64141	0.867748
488	Scn1a	1411.03	-0.0117504	0.042737	0.874744	0.645731	0.867748
489	Gng3	4701.63	0.0237729	0.0259761	0.840469	0.656893	0.874965
490	Grm1	297.084	-0.00248065	0.0543493	0.847066	0.65473	0.874965
491	Stxbp1	2929.38	-0.0175243	0.0261264	0.841309	0.656617	0.874965
492	Mapk10	3125.61	0.0040318	0.0244611	0.77538	0.678623	0.878483
493	Mapk1	3053.06	0.0177586	0.026128	0.7815	0.676549	0.878483
494	Nrg1	341.385	-0.0415273	0.0471958	0.779529	0.677216	0.878483
495	Abi2	1038.85	0.00771301	0.026854	0.791281	0.673249	0.878483
496	Itga7	40.2082	-0.0905306	0.114347	0.788524	0.674177	0.878483
497	Lair1	27.3531	-0.0907164	0.139516	0.803674	0.66909	0.878483
498	Nsf	6348.73	-0.000588381	0.0238774	0.771076	0.680085	0.878483
499	Slc7a8	200.008	-0.0431798	0.0515028	0.7834	0.675907	0.878483
500	Fcgr1	39.0718	-0.0405788	0.115195	0.795612	0.671792	0.878483
501	Mtor	277.595	-0.044331	0.0568901	0.777792	0.677805	0.878483
502	Gria1	833.774	-0.0191322	0.0410481	0.784663	0.67548	0.878483
503	Itgam	79.8973	-0.0623881	0.0924104	0.768309	0.681026	0.878483
504	Cyp2u1	137.976	-0.0552061	0.0669225	0.796256	0.671576	0.878483
505	Acsl4	589.17	0.0278014	0.0381791	0.821963	0.662999	0.878483
506	Cd34	453.818	-0.0438451	0.0485309	0.812755	0.666059	0.878483
507	Dnm1	5579.98	0.0117065	0.0213729	0.783853	0.675754	0.878483
508	Got1	3454.01	0.0192089	0.0220827	0.760228	0.683783	0.878574
509	Cx3cr1	162.767	0.0515595	0.0599425	0.760555	0.683672	0.878574
510	Ugt8a	651.327	0.0350106	0.0493457	0.746631	0.688448	0.881105
511	Dlx1	36.5319	-0.0978927	0.122166	0.748327	0.687865	0.881105
512	Tlr4	35.1057	0.101543	0.118429	0.732705	0.693258	0.882582
513	F11r	99.917	0.0158432	0.0703673	0.731576	0.69365	0.882582
514	Plxnb3	129.588	-0.0694012	0.0978548	0.735574	0.692265	0.882582
515	Ermn	956.516	-0.0128201	0.0439728	0.726677	0.695351	0.883028
516	P2ry12	216.391	0.0437097	0.0517516	0.714492	0.699601	0.885237
517	Slc9a6	1281.61	-0.0204259	0.0271069	0.710063	0.701151	0.885237
518	Serinc3	1315.36	-0.00422701	0.025065	0.713626	0.699903	0.885237
519	Mapk9	1093.12	-0.0021503	0.0288288	0.700389	0.704551	0.887816
520	Trim37	1527.38	-0.0116083	0.0282713	0.695592	0.706243	0.888236
521	Fgf13	980.848	0.0300299	0.0378775	0.684522	0.710163	0.891452
522	Amph	1065.47	6.83868e-05	0.0296064	0.669974	0.715347	0.895795
523	Ank2	3437.53	-0.022139	0.0296455	0.667138	0.716362	0.895795
524	Tlr3	77.1251	-0.0633004	0.0848122	0.660768	0.718648	0.896938
525	Serpini1	1849.23	-0.00801313	0.0424937	0.605711	0.738706	0.900157
526	Sirt5	129.241	-0.0467721	0.0612683	0.608433	0.737701	0.900157
527	Cdc27	489.864	0.017369	0.0374595	0.612657	0.736145	0.900157
528	Nf1	379.659	-0.00764517	0.0478697	0.603769	0.739423	0.900157
529	Gria2	1228.77	-0.0236129	0.0374826	0.615752	0.735007	0.900157
530	Fabp5	158.732	0.0356469	0.0578348	0.625944	0.73127	0.900157
531	Lrrc7	1036.34	-0.00507863	0.0436187	0.602324	0.739958	0.900157
532	E2f3	197.394	-0.0421011	0.0561906	0.641839	0.725482	0.900157
533	Tie1	85.4673	-0.0389405	0.0768792	0.603885	0.73938	0.900157
534	Chrm2	176.124	-0.0441082	0.0594698	0.604652	0.739097	0.900157
535	Stat1	126.977	0.0572927	0.0736287	0.614493	0.735469	0.900157
536	Map2	2582.06	-0.0194971	0.025966	0.629688	0.729903	0.900157
537	Pde1a	1051.79	-0.0246977	0.0497828	0.60087	0.740496	0.900157
538	Eif2b5	300.741	-0.0297853	0.0428996	0.604261	0.739242	0.900157
539	Kcnq5	58.0825	-0.0359057	0.0970384	0.582374	0.747376	0.902646
540	Cspg4	92.5056	-0.0552952	0.0828853	0.563104	0.754612	0.902646
541	Unc79	1275.38	0.0214164	0.0309338	0.564802	0.753971	0.902646
542	Gjb1	204.224	0.0411588	0.062962	0.572001	0.751262	0.902646
543	Cnr1	802.037	-0.0333512	0.0447728	0.569876	0.752061	0.902646
544	Ulk1	193.771	-0.049323	0.0665431	0.575951	0.74978	0.902646
545	H2-T23	89.5973	0.0136138	0.0774099	0.562167	0.754965	0.902646
546	Epb41l2	355.817	-0.0191903	0.0405569	0.575562	0.749926	0.902646
547	Cdk5r1	426.206	0.0250508	0.0378504	0.573293	0.750777	0.902646
548	Gal3st1	106.947	-0.0416662	0.0804367	0.551422	0.759032	0.905852
549	Aqp4	774.944	-0.0241612	0.0434164	0.5364	0.764755	0.906649
550	Il18	286.716	-0.0210736	0.0432697	0.539265	0.76366	0.906649
551	Btrc	747.838	-0.023891	0.0330858	0.535119	0.765245	0.906649
552	C9orf72	250.145	0.00721625	0.0487554	0.543951	0.761873	0.906649
553	Prkci	390.474	0.0257872	0.0382055	0.507015	0.776074	0.911701
554	Ncam2	732.019	-0.0173045	0.0320922	0.498798	0.779269	0.911701
555	Ppm1l	421.906	-0.0199854	0.0421015	0.493044	0.781514	0.911701
556	Syn2	1926.89	-0.0216522	0.0346585	0.47745	0.787632	0.911701
557	Trim68	46.1843	-0.069401	0.101909	0.477659	0.787549	0.911701
558	Cd9	479.731	0.0198663	0.0413624	0.520059	0.771029	0.911701
559	Fos	127.421	-0.137515	0.197693	0.481943	0.785864	0.911701
560	Camk2g	1255.47	0.0201994	0.0346298	0.495943	0.780382	0.911701
561	Fig4	247.373	0.0219701	0.0459751	0.480489	0.786435	0.911701
562	Adam22	570.845	0.0250333	0.0376044	0.49723	0.77988	0.911701
563	Zpr1	173.624	0.0351034	0.0549536	0.496981	0.779977	0.911701
564	Stat3	331.727	0.00615092	0.0394278	0.483974	0.785066	0.911701
565	Atp6v1c1	2181.24	0.0179466	0.02653	0.494902	0.780789	0.911701
566	Ube2g1	386.062	-0.0279503	0.0408512	0.472392	0.789626	0.912365
567	Gpr17	140.754	0.038616	0.0691725	0.468926	0.790995	0.912365
568	Cacna2d1	506.06	-0.022732	0.0416116	0.451697	0.797839	0.915778
569	Diaph1	397.846	-0.0234849	0.0377347	0.452211	0.797634	0.915778
570	Ctsf	573.407	0.0175856	0.0317597	0.450904	0.798156	0.915778
571	Sybu	176.933	-0.0350666	0.0579081	0.432609	0.80549	0.922484
572	Acadm	286.137	-0.0293196	0.0451812	0.422326	0.809642	0.922484
573	Grk3	470.89	0.0156235	0.0464789	0.424464	0.808777	0.922484
574	Mapk14	583.056	-0.0262084	0.0406876	0.423922	0.808996	0.922484
575	Stat2	113.37	0.0287539	0.0724197	0.417062	0.811776	0.923307
576	Rlim	673.42	-0.0048698	0.0346183	0.403988	0.8171	0.926141
577	Pros1	88.987	0.0484697	0.0805928	0.403988	0.8171	0.926141
578	Pccb	292.223	0.0245734	0.0440275	0.396815	0.820036	0.92786
579	Pdpk1	563.125	0.0154033	0.0354546	0.390621	0.822579	0.929131
580	Cep68	67.363	-0.00139766	0.0832025	0.382013	0.826127	0.931176
581	Hk1	1394.44	0.00871882	0.0212173	0.379327	0.827237	0.931176
582	Ppp2r2b	519.913	0.0237968	0.0416809	0.361646	0.834583	0.932365
583	Atrn	779.583	0.00569338	0.0368894	0.359638	0.835421	0.932365
584	Mal2	1268.58	-0.0122778	0.0307548	0.364643	0.833334	0.932365
585	Eif2ak1	422.363	-0.0175911	0.0367506	0.362409	0.834265	0.932365
586	Nptn	4605.15	0.00335675	0.0209299	0.36795	0.831957	0.932365
587	Cdc7	78.8691	0.0483413	0.0813451	0.353999	0.83778	0.933404
588	Trim3	658.251	-0.01626	0.0341239	0.348911	0.839914	0.934191
589	Cldn5	544.399	0.0195682	0.0525367	0.340345	0.843519	0.936106
590	Kcnd2	245.362	-0.0179268	0.0493239	0.338023	0.844499	0.936106
591	Samm50	680.947	-0.00293584	0.0291849	0.33245	0.846856	0.93713
592	Atp6v1d	1754.53	0.00327977	0.0273425	0.317067	0.853394	0.94277
593	Igfbp5	244.442	0.0305568	0.0569758	0.306553	0.857892	0.944548
594	Tln2	332.231	-0.00251722	0.0641271	0.307727	0.857389	0.944548
595	Olig2	50.2587	-0.0586788	0.113107	0.281313	0.868788	0.954936
596	Lpl	68.494	-0.0422813	0.0966478	0.272391	0.872672	0.955992
597	Arntl	190.681	-0.0186111	0.0571107	0.274923	0.871568	0.955992
598	Fbxl3	707.548	-0.013426	0.0308108	0.231775	0.890575	0.957061
599	Adrb1	130.018	-0.0244308	0.067682	0.263637	0.8765	0.957061
600	Gla	106.077	0.0238898	0.0670895	0.234999	0.889141	0.957061
601	Gphn	442.796	-0.016278	0.0350659	0.262542	0.87698	0.957061
602	Atr	112.185	-0.00809868	0.0650086	0.245483	0.884492	0.957061
603	Tenm4	295.722	0.0163524	0.0511052	0.252593	0.881354	0.957061
604	Ppm1a	1845.35	-0.0102135	0.0219416	0.233371	0.889865	0.957061
605	Tnfrsf11a	57.4413	-0.0413271	0.0934066	0.239752	0.887031	0.957061
606	Shank2	214.3	0.00961908	0.0571815	0.230355	0.891208	0.957061
607	Etv5	348.506	-0.0213462	0.0485043	0.250959	0.882074	0.957061
608	Pmepa1	132.114	0.0229844	0.0626381	0.244765	0.88481	0.957061
609	Dagla	336.304	-0.00841463	0.0494573	0.231445	0.890723	0.957061
610	Erbb3	67.0398	-0.0341407	0.0908978	0.225661	0.893302	0.957737
611	Myrf	200.188	-0.0362026	0.0911357	0.212058	0.899399	0.959554
612	Ap3m2	630.337	-0.00361796	0.032668	0.214957	0.898096	0.959554
613	Rnf10	1024.88	0.0115115	0.0249936	0.214221	0.898426	0.959554
614	Pdgfra	215.329	-0.0186517	0.0499411	0.20705	0.901653	0.960393
615	Mafb	49.3264	-0.0436025	0.10356	0.194241	0.907447	0.964992
616	Cd84	33.4402	0.0417526	0.128827	0.18514	0.911585	0.967819
617	Basp1	1382.54	0.00963698	0.0312426	0.166842	0.919964	0.975132
618	Syn1	2984.79	-0.00871754	0.0247195	0.148871	0.928267	0.982341
619	Plekhb1	4184.56	0.00374555	0.0373497	0.143044	0.930976	0.983616
620	P2ry13	40.6093	-0.00902575	0.119919	0.139251	0.932743	0.983894
621	Ptpn1	309.877	-0.0175553	0.049094	0.134897	0.934776	0.98445
622	Ywhag	5455.99	0.00841942	0.0300562	0.119143	0.942168	0.988601
623	Adgrg1	72.1038	-0.0207768	0.0876747	0.0885428	0.956694	0.988601
624	Lpar6	38.1382	0.0113768	0.115556	0.112626	0.945243	0.988601
625	Dmd	190.065	0.0157384	0.0544941	0.0942796	0.953954	0.988601
626	Ubqln2	1534.29	-0.00676709	0.0248059	0.0935712	0.954292	0.988601
627	Islr2	181.003	-0.0166866	0.0943487	0.106564	0.948113	0.988601
628	Pdha1	796.17	-0.00976374	0.0320479	0.11538	0.943943	0.988601
629	Slco2b1	26.9524	-0.0181076	0.135511	0.0866073	0.957621	0.988601
630	Nwd1	238.883	-0.0224197	0.0800647	0.085046	0.958368	0.988601
631	Kcnab1	849.628	0.0100718	0.0526007	0.0879193	0.956993	0.988601
632	Prkacb	384.285	-0.00736202	0.0405099	0.0913204	0.955367	0.988601
633	Ctsl	189.983	-0.0156541	0.052321	0.100827	0.950836	0.988601
634	Pth2r	29.624	-0.0260262	0.129326	0.100665	0.950913	0.988601
635	Gabrg2	1152.58	-0.00833842	0.0301514	0.079771	0.960899	0.989651
636	Bin1	1788.6	-0.00664292	0.0250376	0.0718763	0.9647	0.992003
637	Kitl	425.575	-0.00230606	0.054673	0.0664001	0.967345	0.993008
638	Map2k4	1042.78	0.000849554	0.0321895	0.0604393	0.970232	0.993008
639	Casp3	82.6202	0.0088353	0.0757437	0.0622913	0.969334	0.993008
640	Tsc1	359.834	0.00775635	0.0473229	0.0563585	0.972214	0.993481
641	Sox2	430.92	0.00900362	0.0396429	0.0528754	0.973909	0.99356
642	Hacd2	359.66	-0.00278151	0.0421431	0.0468464	0.976849	0.99356
643	Ncf1	31.8041	0.0229869	0.128144	0.0484613	0.976061	0.99356
644	Calm2	5238.15	0.00103501	0.0296927	0.0356423	0.982337	0.996044
645	Serping1	49.504	0.0184008	0.104667	0.0357564	0.982281	0.996044
646	Trim2	1450.88	-0.00289214	0.0286165	0.0117742	0.99413	0.999275
647	Ngf	43.3631	-0.00631888	0.111758	0.00451104	0.997747	0.999275
648	Egr1	1545.95	0.000196962	0.123064	0.0180496	0.991016	0.999275
649	Hmgb1	1275.16	-0.000556563	0.02698	0.0119416	0.994047	0.999275
650	Atp2b3	302.851	0.00183738	0.0535814	0.00577197	0.997118	0.999275
651	Scn8a	702.991	-0.00178969	0.0377801	0.0121637	0.993937	0.999275
652	Ube4b	368.53	-0.00230241	0.0404568	0.00737525	0.996319	0.999275
653	Akt3	1628.61	-0.000984279	0.0232444	0.00593936	0.997035	0.999275
654	Epb41l3	967.917	0.000460071	0.0359263	0.000680613	0.99966	0.99966
655	Clcf1	16.9461	0.154143	0.178755	0.810946	0.666662
656	Cxcl15	12.485	0.0480905	0.213018	0.0939673	0.954103
657	Pnoc	23.0425	0.0824221	0.154346	1.02929	0.597713
658	Ms4a2	11.8803	0.148114	0.203276	0.846526	0.654907
659	Hdc	13.5105	-0.361464	0.195102	3.53737	0.170557
660	Il4	7.05943	-0.394553	0.282037	3.02844	0.21998
661	Ptx3	12.2586	-0.100241	0.219637	0.623467	0.732177
662	Cysltr1	17.5089	-0.067462	0.177685	0.168533	0.919186
663	Nlrp3	14.6466	-0.0998811	0.184839	0.344012	0.841974
664	Cd14	21.0044	0.102159	0.159032	0.801885	0.669689
665	Dlx2	21.9266	0.164937	0.170435	1.08029	0.582663
666	Sphk1	20.1481	0.102243	0.152918	1.26609	0.530973
667	Olfr110	19.7404	-0.335982	0.160924	5.59053	0.0610988
668	Cd8a	10.5958	-0.385529	0.224128	3.93336	0.139921
669	Egf	22.9146	0.0486141	0.149761	0.545707	0.761204
670	Ccl3	18.5092	-0.333372	0.171868	4.00537	0.134972
671	Klrb1	11.7378	-0.0331002	0.211015	0.063337	0.968828
672	Nlrp1b	9.54989	0.143828	0.234406	0.477426	0.787641
673	Cd19	11.1668	0.164892	0.234803	0.562417	0.754871
674	Gbp2	19.7545	0.196004	0.159797	4.56985	0.101782
675	Eomes	15.9703	-0.29812	0.206941	3.11047	0.211139
676	Irf8	17.1602	-0.180892	0.171547	2.33677	0.310868
677	Klrd1	10.6314	-0.212259	0.215686	1.12783	0.568978
678	C1s1	18.6842	0.238224	0.159891	2.54828	0.279671
679	Cd244a	11.8963	-0.252045	0.211922	1.69282	0.428953
680	Csf3r	23.4575	-0.0344252	0.147207	0.962594	0.617981
681	Mx1	9.53919	-0.0526145	0.229252	3.49223	0.174451
682	Ccnb1	15.6832	-0.114356	0.192106	0.677993	0.712485
683	Abcc3	16.0202	0.209455	0.194807	1.18482	0.552993
684	Fpr1	20.4305	-0.0345153	0.152699	0.0540331	0.973345
685	Cd6	23.1606	-0.0610573	0.154273	0.254334	0.880587
686	Il1b	9.46892	0.0904772	0.218276	0.307777	0.857368
687	Msr1	7.15431	0.0116465	0.261793	0.482958	0.785465
688	Fgf2	15.5689	-0.0421699	0.167278	1.02118	0.600141
689	Cybb	12.1385	-0.0943828	0.19095	1.79783	0.40701
690	Xcl1	7.10086	-0.435993	0.268371	3.80062	0.149522
691	Itgax	9.25721	-0.0454211	0.230042	0.0404328	0.979987
692	Cd3e	8.23075	-0.0493602	0.236754	0.161148	0.922587
693	Mki67	11.9324	0.203204	0.220896	1.10081	0.576716
694	Lrrc25	11.9401	-0.123783	0.197403	4.47393	0.106782
695	Cst7	10.5863	-0.0842555	0.215392	1.60594	0.447996
696	Tpsb2	13.0292	-0.135774	0.207755	1.02079	0.600258
697	Ptprc	18.3326	0.0792369	0.162006	0.474823	0.788667
698	Cpa3	9.80985	-4.36771e-05	0.224296	0.675593	0.71334
699	Gzma	16.5015	0.00448164	0.177578	0.000756157	0.999622
700	Klrk1	11.4814	-0.228446	0.20613	1.64978	0.438282
701	Kir3dl1/2	11.0123	-0.417415	0.219724	4.19371	0.122842
702	Blk	19.4019	0.0453403	0.165899	0.220994	0.895389
703	Slc10a6	21.2627	-0.20415	0.15929	1.8996	0.386819
704	Lgals3	18.5799	0.146487	0.161481	1.44833	0.48473
705	Cd3g	11.9655	-0.0317693	0.197924	0.0485635	0.976011
706	Ccl12	23.6272	-0.0101615	0.141508	2.68151	0.261648
707	P2ry6	17.7607	-0.104128	0.165143	2.14358	0.342395
708	Tgm1	7.42621	-0.128321	0.272911	0.335478	0.845574
709	Ctsw	9.5358	0.306481	0.236993	2.12637	0.345354
710	Mapk13	21.0294	0.192534	0.157459	2.20948	0.331296
711	Mad2l1	23.7105	0.0537492	0.142368	0.257335	0.879266
712	Tfec	8.39733	-0.0798879	0.246613	0.400546	0.818507
713	Tnf	12.7688	-0.0313101	0.202836	6.54816	0.0378517
714	Tpsab1	6.25309	-0.227421	0.287215	4.16469	0.124638
715	Nkg7	12.2799	-0.0240188	0.211824	0.297656	0.861717
716	Ptger4	14.467	-0.0552922	0.182025	0.415085	0.812579
717	Tlr7	14.8146	-0.0438649	0.176991	0.318641	0.852723
718	Cd3d	20.6072	0.216849	0.148598	6.02366	0.0492016
719	Cfi	11.002	-0.123405	0.225047	1.40307	0.495823
720	Ltc4s	10.973	-0.377503	0.218674	3.61139	0.16436
721	Ms4a4a	21.6426	-0.00876009	0.149886	0.264885	0.875953
722	Sh2d1a	11.1991	-0.335262	0.217091	2.71079	0.257845
723	Lilrb4a	21.146	-0.214976	0.158508	1.84902	0.396725
724	Gpr84	12.6066	-0.424112	0.206775	5.02007	0.0812652
725	Nos2	15.2484	-0.047861	0.176995	1.76094	0.414589
726	Gdnf	21.7098	-0.0441126	0.15183	0.481508	0.786035
727	Ccl6	20.008	0.0563548	0.165696	0.305979	0.858139
728	Prf1	12.9636	0.291524	0.20598	2.07292	0.354708
729	Fcrlb	12.8308	-0.32518	0.212114	2.39749	0.301572
730	Spib	12.9815	-0.0802101	0.197279	1.05096	0.591273
731	Cd200r1	11.7114	-0.30871	0.208705	2.31851	0.313719
732	Clec7a	12.0135	-0.0721747	0.202955	0.347223	0.840623
733	Foxp3	9.24958	0.0607205	0.23477	0.310874	0.856041
734	Il10	8.19908	-0.0220487	0.246424	0.00918497	0.995418
735	Cd209e	7.79052	-0.426737	0.254525	3.17791	0.204139
736	Cd163	20.09	-0.310482	0.160568	4.40536	0.110507
737	Cd109	16.4272	-0.0716709	0.190171	1.00647	0.604573
738	Ceacam3	12.2577	-0.236248	0.22091	1.48565	0.475769
739	Il21r	12.9588	-0.141933	0.199623	0.582554	0.747309
740	Il6	12.1272	-0.321142	0.203086	2.81361	0.244924
741	Ms4a1	8.30492	0.144976	0.239427	0.366384	0.832608
742	Cd8b1	9.07659	-0.182173	0.234958	0.630326	0.72967
743	Gzmb	14.2188	-0.0783762	0.186417	0.214399	0.898346
744	Ccna1	13.0378	-0.168229	0.196323	0.978682	0.61303
745	Adora3	17.0047	-0.0179056	0.167873	0.0982593	0.952058
746	Kctd12	21.476	0.0701655	0.155786	3.0448	0.218188
747	Ccl2	13.0591	0.330337	0.19493	2.88193	0.2367
748	B3gnt5	12.6524	0.0206863	0.199361	0.0140542	0.992998
749	Il1a	10.3222	-0.165578	0.206586	3.72455	0.155319
750	C3	21.7597	-0.35227	0.163715	6.55289	0.0377623
751	Fcgr4	9.35904	-0.388599	0.233913	3.0282	0.220006
752	Slpi	12.3914	0.00694632	0.197503	0.159853	0.923184
753	Tmem100	22.5163	0.121304	0.152291	1.10742	0.574812
754	Tnfrsf17	9.43724	-0.0743953	0.225724	0.759437	0.684054
755	Trat1	14.008	0.0970976	0.19984	4.5083	0.104963
756	Ncr1	5.92096	0.288245	0.324818	0.807667	0.667755
757	Tbx21	7.01251	0.106697	0.295446	2.57088	0.276528
